# The landscape of *SETBP1* gene expression and transcription factor activity across human tissues

**DOI:** 10.1101/2023.08.08.551337

**Authors:** Jordan H. Whitlock, Elizabeth J. Wilk, Timothy C. Howton, Amanda D. Clark, Brittany N. Lasseigne

## Abstract

**Background:** The SET binding protein 1 (*SETBP1*) gene encodes a transcription factor (TF) involved in various cellular processes. Distinct *SETBP1* variants have been linked to three different diseases. Germline variants cause the ultra-rare pediatric Schinzel Giedion Syndrome (SGS) and *SETBP1* haploinsufficiency disorder (*SETBP1*-HD), characterized by severe multisystemic abnormalities with neurodegeneration or a less severe brain phenotype accompanied by hypotonia and strabismus, respectively. Somatic variants in *SETBP1* are associated with hematological malignancies and cancer development in other tissues in adults.

**Results:** To better understand the tissue-specific mechanisms involving *SETBP1*, we analyzed publicly available RNA-sequencing data from the Genotype-Tissue Expression (GTEx) project. We found *SETBP1*, and its known target genes were widely expressed across 31 adult human tissues. K-means clustering identified three distinct expression patterns of SETBP1 targets across tissues. Functional enrichment analysis (FEA) of each cluster revealed gene sets related to transcription regulation, DNA binding, and mitochondrial function. TF activity analysis of SETBP1 and its target TFs revealed tissue-specific TF activity, underscoring the role of tissue context-driven regulation and suggesting its impact in SETBP1-associated disease. In addition to uncovering tissue-specific molecular signatures of *SETBP1* expression and TF activity, we provide a Shiny web application to facilitate exploring TF activity across human tissues for 758 TFs.

**Conclusions:** This study provides insight into the landscape of *SETBP1* expression and TF activity across 31 non-diseased human tissues and reveals tissue-specific expression and activity of *SETBP1* and its targets. In conjunction with the web application we constructed, our framework enables researchers to generate hypotheses related to the role tissue backgrounds play with respect to gene expression and TF activity in different disease contexts.
