## Supplementary material for "The landscape of *SETBP1* gene expression and transcription factor activity across human tissues": S1 Table

### Sheet: Sheet1
Table S1 SETBP1 Target Cluster and Expression Correlation to SETBP1: Expression of SETBP1 targets across GTEx tissues and their k-means cluster number, correlation coefficient of expression with SETBP1 expression, and description of each gene (with annotation sources noted).
GeneID	Cluster	SETBP1_Cor	description
HMGA1	cluster2	-0.275818	high mobility group AT-hook 1 [Source:HGNC Symbol;Acc:HGNC:5010]
MRPL15	cluster2	0.115127	mitochondrial ribosomal protein L15 [Source:HGNC Symbol;Acc:HGNC:14054]
MRPS16	cluster2	0.111718	mitochondrial ribosomal protein S16 [Source:HGNC Symbol;Acc:HGNC:14048]
ZC3H15	cluster2	0.375526	zinc finger CCCH-type containing 15 [Source:HGNC Symbol;Acc:HGNC:29528]
LSM 4.00	cluster2	-0.0485479	LSM4 homolog, U6 small nuclear RNA and mRNA degradation associated [Source:HGNC Symbol;Acc:HGNC:17259]
ZNF330	cluster2	0.382172	zinc finger protein 330 [Source:HGNC Symbol;Acc:HGNC:15462]
EPRS1	cluster2	0.196389	glutamyl-prolyl-tRNA synthetase 1 [Source:HGNC Symbol;Acc:HGNC:3418]
PARP1	cluster2	0.0873319	poly(ADP-ribose) polymerase 1 [Source:HGNC Symbol;Acc:HGNC:270]
NBR1	cluster2	0.573099	NBR1 autophagy cargo receptor [Source:HGNC Symbol;Acc:HGNC:6746]
GOLGA7	cluster2	0.426734	golgin A7 [Source:HGNC Symbol;Acc:HGNC:24876]
MED29	cluster2	0.617119	mediator complex subunit 29 [Source:HGNC Symbol;Acc:HGNC:23074]
NCOA5	cluster2	0.699464	nuclear receptor coactivator 5 [Source:HGNC Symbol;Acc:HGNC:15909]
TAFAZZIN	cluster2	0.64967	tafazzin, phospholipid-lysophospholipid transacylase [Source:HGNC Symbol;Acc:HGNC:11577]
MBD4	cluster2	0.44808	methyl-CpG binding domain 4, DNA glycosylase [Source:HGNC Symbol;Acc:HGNC:6919]
DRAM2	cluster2	0.396631	DNA damage regulated autophagy modulator 2 [Source:HGNC Symbol;Acc:HGNC:28769]
ANP32A	cluster2	0.179609	acidic nuclear phosphoprotein 32 family member A [Source:HGNC Symbol;Acc:HGNC:13233]
AFF1	cluster2	0.755116	ALF transcription elongation factor 1 [Source:HGNC Symbol;Acc:HGNC:7135]
CZIB	cluster2	0.811405	CXXC motif containing zinc binding protein [Source:HGNC Symbol;Acc:HGNC:26059]
DPY30	cluster2	0.391701	dpy-30 histone methyltransferase complex regulatory subunit [Source:HGNC Symbol;Acc:HGNC:24590]
CHERP	cluster2	0.569714	calcium homeostasis endoplasmic reticulum protein [Source:HGNC Symbol;Acc:HGNC:16930]
TCEA1	cluster2	0.544637	transcription elongation factor A1 [Source:HGNC Symbol;Acc:HGNC:11612]
ANAPC7	cluster2	0.472065	anaphase promoting complex subunit 7 [Source:HGNC Symbol;Acc:HGNC:17380]
NOL6	cluster2	0.52001	nucleolar protein 6 [Source:HGNC Symbol;Acc:HGNC:19910]
PPP5C	cluster2	0.555973	protein phosphatase 5 catalytic subunit [Source:HGNC Symbol;Acc:HGNC:9322]
PDPR	cluster2	0.613823	pyruvate dehydrogenase phosphatase regulatory subunit [Source:HGNC Symbol;Acc:HGNC:30264]
IPO8	cluster2	0.680977	importin 8 [Source:HGNC Symbol;Acc:HGNC:9853]
FAAP100	cluster2	0.534333	FA core complex associated protein 100 [Source:HGNC Symbol;Acc:HGNC:26171]
RBM33	cluster2	0.615862	RNA binding motif protein 33 [Source:HGNC Symbol;Acc:HGNC:27223]
GGCX	cluster2	0.656491	gamma-glutamyl carboxylase [Source:HGNC Symbol;Acc:HGNC:4247]
NUDT9	cluster2	0.695422	nudix hydrolase 9 [Source:HGNC Symbol;Acc:HGNC:8056]
NEURL4	cluster2	0.699066	neuralized E3 ubiquitin protein ligase 4 [Source:HGNC Symbol;Acc:HGNC:34410]
MZF1	cluster2	0.605423	myeloid zinc finger 1 [Source:HGNC Symbol;Acc:HGNC:13108]
TAF13	cluster2	0.268557	TATA-box binding protein associated factor 13 [Source:HGNC Symbol;Acc:HGNC:11546]
ETFDH	cluster2	0.190971	electron transfer flavoprotein dehydrogenase [Source:HGNC Symbol;Acc:HGNC:3483]
MRPS12	cluster2	0.0376941	mitochondrial ribosomal protein S12 [Source:HGNC Symbol;Acc:HGNC:10380]
ETFRF1	cluster2	0.302507	electron transfer flavoprotein regulatory factor 1 [Source:HGNC Symbol;Acc:HGNC:27052]
CRLS1	cluster2	0.346369	cardiolipin synthase 1 [Source:HGNC Symbol;Acc:HGNC:16148]
RNF139	cluster2	0.375332	ring finger protein 139 [Source:HGNC Symbol;Acc:HGNC:17023]
BAG5	cluster2	0.459938	BAG cochaperone 5 [Source:HGNC Symbol;Acc:HGNC:941]
CYB5D2	cluster2	0.530616	cytochrome b5 domain containing 2 [Source:HGNC Symbol;Acc:HGNC:28471]
HM13	cluster2	0.441115	histocompatibility minor 13 [Source:HGNC Symbol;Acc:HGNC:16435]
TREX1	cluster2	0.506009	three prime repair exonuclease 1 [Source:HGNC Symbol;Acc:HGNC:12269]
FKBP15	cluster2	0.362998	FKBP prolyl isomerase family member 15 [Source:HGNC Symbol;Acc:HGNC:23397]
CTNNBL1	cluster2	0.51981	catenin beta like 1 [Source:HGNC Symbol;Acc:HGNC:15879]
NSUN5	cluster2	0.26913	NOP2/Sun RNA methyltransferase 5 [Source:HGNC Symbol;Acc:HGNC:16385]
ABT1	cluster2	0.358571	activator of basal transcription 1 [Source:HGNC Symbol;Acc:HGNC:17369]
PKN2	cluster2	0.712243	protein kinase N2 [Source:HGNC Symbol;Acc:HGNC:9406]
E4F1	cluster2	0.567935	E4F transcription factor 1 [Source:HGNC Symbol;Acc:HGNC:3121]
CCDC174	cluster2	0.6162	coiled-coil domain containing 174 [Source:HGNC Symbol;Acc:HGNC:28033]
ZZEF1	cluster2	0.708222	zinc finger ZZ-type and EF-hand domain containing 1 [Source:HGNC Symbol;Acc:HGNC:29027]
TBC1D8	cluster2	0.590494	TBC1 domain family member 8 [Source:HGNC Symbol;Acc:HGNC:17791]
ZEB1	cluster2	0.83642	zinc finger E-box binding homeobox 1 [Source:HGNC Symbol;Acc:HGNC:11642]
NME1	cluster2	-0.0302478	NME/NM23 nucleoside diphosphate kinase 1 [Source:HGNC Symbol;Acc:HGNC:7849]
USP48	cluster2	0.28653	ubiquitin specific peptidase 48 [Source:HGNC Symbol;Acc:HGNC:18533]
MCTS1	cluster2	0.129041	MCTS1 re-initiation and release factor [Source:HGNC Symbol;Acc:HGNC:23357]
TBC1D23	cluster2	0.436322	TBC1 domain family member 23 [Source:HGNC Symbol;Acc:HGNC:25622]
SLC31A1	cluster2	-0.14216	solute carrier family 31 member 1 [Source:HGNC Symbol;Acc:HGNC:11016]
DLAT	cluster2	0.116517	dihydrolipoamide S-acetyltransferase [Source:HGNC Symbol;Acc:HGNC:2896]
FAF1	cluster2	0.229383	Fas associated factor 1 [Source:HGNC Symbol;Acc:HGNC:3578]
SARS2	cluster2	0.240542	seryl-tRNA synthetase 2, mitochondrial [Source:HGNC Symbol;Acc:HGNC:17697]
PHKB	cluster2	0.375731	phosphorylase kinase regulatory subunit beta [Source:HGNC Symbol;Acc:HGNC:8927]
LEO1	cluster2	0.295778	LEO1 homolog, Paf1/RNA polymerase II complex component [Source:HGNC Symbol;Acc:HGNC:30401]
CEP192-DT	cluster2	0.457713	CEP192 divergent transcript [Source:HGNC Symbol;Acc:HGNC:55313]
ITFG1	cluster2	0.44131	integrin alpha FG-GAP repeat containing 1 [Source:HGNC Symbol;Acc:HGNC:30697]
EMC8	cluster2	0.454602	ER membrane protein complex subunit 8 [Source:HGNC Symbol;Acc:HGNC:7864]
ELP3	cluster2	0.521816	elongator acetyltransferase complex subunit 3 [Source:HGNC Symbol;Acc:HGNC:20696]
TXNL1	cluster2	0.513263	thioredoxin like 1 [Source:HGNC Symbol;Acc:HGNC:12436]
DPH5	cluster2	0.295769	diphthamide biosynthesis 5 [Source:HGNC Symbol;Acc:HGNC:24270]
DNAJC19	cluster2	0.526854	DnaJ heat shock protein family (Hsp40) member C19 [Source:HGNC Symbol;Acc:HGNC:30528]
NDFIP2	cluster2	0.114592	Nedd4 family interacting protein 2 [Source:HGNC Symbol;Acc:HGNC:18537]
PHF8	cluster2	0.485056	PHD finger protein 8 [Source:HGNC Symbol;Acc:HGNC:20672]
IFT122	cluster2	0.455822	intraflagellar transport 122 [Source:HGNC Symbol;Acc:HGNC:13556]
NSUN6	cluster2	0.228484	NOP2/Sun RNA methyltransferase 6 [Source:HGNC Symbol;Acc:HGNC:23529]
ZNF862	cluster2	0.676188	zinc finger protein 862 [Source:HGNC Symbol;Acc:HGNC:34519]
COA8	cluster2	0.40974	cytochrome c oxidase assembly factor 8 [Source:HGNC Symbol;Acc:HGNC:20492]
TRAPPC5	cluster2	0.167452	trafficking protein particle complex subunit 5 [Source:HGNC Symbol;Acc:HGNC:23067]
DDI2	cluster2	0.505263	DNA damage inducible 1 homolog 2 [Source:HGNC Symbol;Acc:HGNC:24578]
PHAF1	cluster2	0.494148	phagosome assembly factor 1 [Source:HGNC Symbol;Acc:HGNC:29564]
CIAO3	cluster2	0.55203	cytosolic iron-sulfur assembly component 3 [Source:HGNC Symbol;Acc:HGNC:14179]
RNF111	cluster2	0.544093	ring finger protein 111 [Source:HGNC Symbol;Acc:HGNC:17384]
PBRM1	cluster2	0.772583	polybromo 1 [Source:HGNC Symbol;Acc:HGNC:30064]
EPC2	cluster2	0.678305	enhancer of polycomb homolog 2 [Source:HGNC Symbol;Acc:HGNC:24543]
KMT2A	cluster2	0.684787	lysine methyltransferase 2A [Source:HGNC Symbol;Acc:HGNC:7132]
CWF19L2	cluster2	0.739929	CWF19 like cell cycle control factor 2 [Source:HGNC Symbol;Acc:HGNC:26508]
KIFBP	cluster2	0.488286	kinesin family binding protein [Source:HGNC Symbol;Acc:HGNC:23419]
TUBE1	cluster2	0.606618	tubulin epsilon 1 [Source:HGNC Symbol;Acc:HGNC:20775]
RAD52	cluster2	0.816517	RAD52 homolog, DNA repair protein [Source:HGNC Symbol;Acc:HGNC:9824]
DNAJC9-AS1	cluster2	0.179706	DNAJC9 and MRPS16 antisense RNA 1 [Source:NCBI gene (formerly Entrezgene);Acc:414245]
DNAJC9-AS1	cluster2	0.131562	DNAJC9 and MRPS16 antisense RNA 1 [Source:HGNC Symbol;Acc:HGNC:31432]
LINC02482	cluster2	0.123646	long intergenic non-protein coding RNA 2482 [Source:HGNC Symbol;Acc:HGNC:53458]
HS2ST1	cluster2	0.135952	heparan sulfate 2-O-sulfotransferase 1 [Source:HGNC Symbol;Acc:HGNC:5193]
PHF6	cluster2	0.195905	PHD finger protein 6 [Source:HGNC Symbol;Acc:HGNC:18145]
PDSS2	cluster2	0.432756	decaprenyl diphosphate synthase subunit 2 [Source:HGNC Symbol;Acc:HGNC:23041]
DNAJC9-AS1	cluster2	0.179706	DNAJC9 and MRPS16 antisense RNA 1 [Source:NCBI gene (formerly Entrezgene);Acc:414245]
DNAJC9-AS1	cluster2	0.131562	DNAJC9 and MRPS16 antisense RNA 1 [Source:HGNC Symbol;Acc:HGNC:31432]
CLEC16A	cluster2	0.32475	C-type lectin domain containing 16A [Source:HGNC Symbol;Acc:HGNC:29013]
NAA30	cluster2	0.63741	N-alpha-acetyltransferase 30, NatC catalytic subunit [Source:HGNC Symbol;Acc:HGNC:19844]
PARG	cluster2	0.390651	poly(ADP-ribose) glycohydrolase [Source:HGNC Symbol;Acc:HGNC:8605]
TTI2	cluster2	0.316012	TELO2 interacting protein 2 [Source:HGNC Symbol;Acc:HGNC:26262]
RIOK2	cluster2	0.502337	RIO kinase 2 [Source:HGNC Symbol;Acc:HGNC:18999]
ATRIP	cluster2	0.484213	ATR interacting protein [Source:HGNC Symbol;Acc:HGNC:33499]
NBR2	cluster2	0.465417	neighbor of BRCA1 lncRNA 2 [Source:HGNC Symbol;Acc:HGNC:20691]
EED	cluster2	0.46313	embryonic ectoderm development [Source:HGNC Symbol;Acc:HGNC:3188]
AASDH	cluster2	0.478237	aminoadipate-semialdehyde dehydrogenase [Source:HGNC Symbol;Acc:HGNC:23993]
CEP290	cluster2	0.616229	centrosomal protein 290 [Source:HGNC Symbol;Acc:HGNC:29021]
FKTN	cluster2	0.639324	fukutin [Source:HGNC Symbol;Acc:HGNC:3622]
CDKN2C	cluster2	0.422789	cyclin dependent kinase inhibitor 2C [Source:HGNC Symbol;Acc:HGNC:1789]
CDK8	cluster2	0.42467	cyclin dependent kinase 8 [Source:HGNC Symbol;Acc:HGNC:1779]
UTP14A	cluster2	0.524936	UTP14A small subunit processome component [Source:HGNC Symbol;Acc:HGNC:10665]
PIGK	cluster2	0.576824	phosphatidylinositol glycan anchor biosynthesis class K [Source:HGNC Symbol;Acc:HGNC:8965]
UBR1	cluster2	0.721518	ubiquitin protein ligase E3 component n-recognin 1 [Source:HGNC Symbol;Acc:HGNC:16808]
TIMM23B	cluster2	0.514441	translocase of inner mitochondrial membrane 23 homolog B [Source:HGNC Symbol;Acc:HGNC:23581]
ZNHIT6	cluster2	0.639186	zinc finger HIT-type containing 6 [Source:HGNC Symbol;Acc:HGNC:26089]
CEPT1	cluster2	0.375329	choline/ethanolamine phosphotransferase 1 [Source:HGNC Symbol;Acc:HGNC:24289]
TGDS	cluster2	0.408915	TDP-glucose 4,6-dehydratase [Source:HGNC Symbol;Acc:HGNC:20324]
ARL5B	cluster2	0.349367	ADP ribosylation factor like GTPase 5B [Source:HGNC Symbol;Acc:HGNC:23052]
MKS1	cluster2	0.450571	MKS transition zone complex subunit 1 [Source:HGNC Symbol;Acc:HGNC:7121]
CEP192	cluster2	0.38995	centrosomal protein 192 [Source:HGNC Symbol;Acc:HGNC:25515]
MEF2C	cluster2	0.469489	myocyte enhancer factor 2C [Source:HGNC Symbol;Acc:HGNC:6996]
TTC23	cluster2	0.824974	tetratricopeptide repeat domain 23 [Source:HGNC Symbol;Acc:HGNC:25730]
TCF4	cluster2	0.73416	transcription factor 4 [Source:HGNC Symbol;Acc:HGNC:11634]
FAM174B	cluster2	0.414196	family with sequence similarity 174 member B [Source:HGNC Symbol;Acc:HGNC:34339]
FAM229B	cluster2	0.28641	family with sequence similarity 229 member B [Source:HGNC Symbol;Acc:HGNC:33858]
KLHDC9	cluster2	0.251444	kelch domain containing 9 [Source:HGNC Symbol;Acc:HGNC:28489]
PCNX4	cluster1	0.62372	pecanex 4 [Source:HGNC Symbol;Acc:HGNC:20349]
ASB7	cluster1	0.581836	ankyrin repeat and SOCS box containing 7 [Source:HGNC Symbol;Acc:HGNC:17182]
TSEN2	cluster1	0.579685	tRNA splicing endonuclease subunit 2 [Source:HGNC Symbol;Acc:HGNC:28422]
TMEM177	cluster1	0.136838	transmembrane protein 177 [Source:HGNC Symbol;Acc:HGNC:28143]
MYO9A	cluster1	0.754272	myosin IXA [Source:HGNC Symbol;Acc:HGNC:7608]
TMTC3	cluster1	0.720496	transmembrane O-mannosyltransferase targeting cadherins 3 [Source:HGNC Symbol;Acc:HGNC:26899]
RALGAPA1	cluster1	0.819125	Ral GTPase activating protein catalytic subunit alpha 1 [Source:HGNC Symbol;Acc:HGNC:17770]
LRRCC1	cluster1	0.444106	leucine rich repeat and coiled-coil centrosomal protein 1 [Source:HGNC Symbol;Acc:HGNC:29373]
SFR1	cluster1	0.381452	SWI5 dependent homologous recombination repair protein 1 [Source:HGNC Symbol;Acc:HGNC:29574]
TAF5	cluster1	0.314456	TATA-box binding protein associated factor 5 [Source:HGNC Symbol;Acc:HGNC:11539]
PDPR2P	cluster1	0.699094	pyruvate dehydrogenase phosphatase regulatory subunit 2, pseudogene [Source:HGNC Symbol;Acc:HGNC:27556]
LINS1	cluster1	0.467095	lines homolog 1 [Source:HGNC Symbol;Acc:HGNC:30922]
UTP25	cluster1	0.593544	UTP25 small subunit processome component [Source:HGNC Symbol;Acc:HGNC:28440]
WDR7	cluster1	0.540468	WD repeat domain 7 [Source:HGNC Symbol;Acc:HGNC:13490]
ZC3H10	cluster1	0.616753	zinc finger CCCH-type containing 10 [Source:HGNC Symbol;Acc:HGNC:25893]
ZEB1-AS1	cluster1	0.610931	ZEB1 antisense RNA 1 [Source:HGNC Symbol;Acc:HGNC:42354]
C4orf46	cluster1	0.231422	chromosome 4 open reading frame 46 [Source:HGNC Symbol;Acc:HGNC:27320]
PARGP1	cluster1	0.56905	poly(ADP-ribose) glycohydrolase pseudogene 1 [Source:HGNC Symbol;Acc:HGNC:45008]
TAF1A	cluster1	0.363196	TATA-box binding protein associated factor, RNA polymerase I subunit A [Source:HGNC Symbol;Acc:HGNC:11532]
RBM33-DT	cluster1	-0.0437896	RBM33 divergent transcript [Source:HGNC Symbol;Acc:HGNC:56024]
RUNX1	cluster1	0.307624	RUNX family transcription factor 1 [Source:HGNC Symbol;Acc:HGNC:10471]
PDE4D	cluster1	0.638125	phosphodiesterase 4D [Source:HGNC Symbol;Acc:HGNC:8783]
MAP4K1	cluster1	0.012171	mitogen-activated protein kinase kinase kinase kinase 1 [Source:HGNC Symbol;Acc:HGNC:6863]
HOXA10	cluster1	0.633291	homeobox A10 [Source:HGNC Symbol;Acc:HGNC:5100]
HOXA9	cluster1	0.597912	homeobox A9 [Source:HGNC Symbol;Acc:HGNC:5109]
RPS6KL1	cluster1	0.11559	ribosomal protein S6 kinase like 1 [Source:HGNC Symbol;Acc:HGNC:20222]
CCDC184	cluster1	0.271946	coiled-coil domain containing 184 [Source:HGNC Symbol;Acc:HGNC:33749]
CNIH2	cluster1	-0.149552	cornichon family AMPA receptor auxiliary protein 2 [Source:HGNC Symbol;Acc:HGNC:28744]
RNF139-DT	cluster1	0.303191	RNF139 divergent transcript [Source:HGNC Symbol;Acc:HGNC:48940]
C4orf36	cluster1	0.501955	chromosome 4 open reading frame 36 [Source:HGNC Symbol;Acc:HGNC:28386]
SUGT1P1	cluster1	0.0390964	SUGT1 pseudogene 1 [Source:HGNC Symbol;Acc:HGNC:19384]
BRCA1	cluster1	-0.126255	BRCA1 DNA repair associated [Source:HGNC Symbol;Acc:HGNC:1100]
CHEK1	cluster1	-0.0942794	checkpoint kinase 1 [Source:HGNC Symbol;Acc:HGNC:1925]
MYB	cluster1	-0.25367	MYB proto-oncogene, transcription factor [Source:HGNC Symbol;Acc:HGNC:7545]
BCL11A	cluster1	0.0665751	BAF chromatin remodeling complex subunit BCL11A [Source:HGNC Symbol;Acc:HGNC:13221]
NAALADL2	cluster1	0.734803	N-acetylated alpha-linked acidic dipeptidase like 2 [Source:HGNC Symbol;Acc:HGNC:23219]
BMP5	cluster1	0.216534	bone morphogenetic protein 5 [Source:HGNC Symbol;Acc:HGNC:1072]
DNAI7	cluster1	0.0489685	dynein axonemal intermediate chain 7 [Source:HGNC Symbol;Acc:HGNC:29599]
SENP8	cluster1	0.0893185	SUMO peptidase family member, NEDD8 specific [Source:HGNC Symbol;Acc:HGNC:22992]
MCM8-AS1	cluster1	-0.0047998	MCM8 antisense RNA 1 [Source:HGNC Symbol;Acc:HGNC:51230]
FKTN-AS1	cluster1	-0.149052	FKTN antisense RNA 1 [Source:HGNC Symbol;Acc:HGNC:55797]
PCNX4-DT	cluster1	-0.127345	PCNX4 divergent transcript [Source:HGNC Symbol;Acc:HGNC:55447]
FAM230G	cluster1	-0.119158	family with sequence similarity 230 member G [Source:HGNC Symbol;Acc:HGNC:52423]
SOX2-OT	cluster1	-0.134911	SOX2 overlapping transcript [Source:HGNC Symbol;Acc:HGNC:20209]
MPC1-DT	cluster1	0.26261	MPC1 divergent transcript [Source:HGNC Symbol;Acc:HGNC:55366]
KLRC2	cluster1	0.00743856	killer cell lectin like receptor C2 [Source:HGNC Symbol;Acc:HGNC:6375]
CZIB-DT	cluster1	-0.0830158	CZIB divergent transcript [Source:HGNC Symbol;Acc:HGNC:55408]
DNTT	cluster1	-0.126235	DNA nucleotidylexotransferase [Source:HGNC Symbol;Acc:HGNC:2983]
SNORD13	cluster1	-0.0186333	small nucleolar RNA, C/D box 13 [Source:HGNC Symbol;Acc:HGNC:32711]
MT-ND6	cluster3	0.0806774	mitochondrially encoded NADH:ubiquinone oxidoreductase core subunit 6 [Source:HGNC Symbol;Acc:HGNC:7462]
MT-RNR1	cluster3	-0.46198	mitochondrially encoded 12S rRNA [Source:HGNC Symbol;Acc:HGNC:7470]
MT-TE	cluster3	0.179316	mitochondrially encoded tRNA-Glu (GAA/G) [Source:HGNC Symbol;Acc:HGNC:7479]
MT-TP	cluster3	0.236944	mitochondrially encoded tRNA-Pro (CCN) [Source:HGNC Symbol;Acc:HGNC:7494]
MTCO3P12	cluster3	-0.0786963	MT-CO3 pseudogene 12 [Source:HGNC Symbol;Acc:HGNC:52042]
RPS16	cluster3	0.674853	ribosomal protein S16 [Source:HGNC Symbol;Acc:HGNC:10396]
EEF1G	cluster3	0.515642	eukaryotic translation elongation factor 1 gamma [Source:HGNC Symbol;Acc:HGNC:3213]
NDUFS5	cluster3	0.341858	NADH:ubiquinone oxidoreductase subunit S5 [Source:HGNC Symbol;Acc:HGNC:7712]
MT-TF	cluster3	-0.458779	mitochondrially encoded tRNA-Phe (UUU/C) [Source:HGNC Symbol;Acc:HGNC:7481]
MRFAP1	cluster3	0.62357	Morf4 family associated protein 1 [Source:HGNC Symbol;Acc:HGNC:24549]
TOMM7	cluster3	0.625844	translocase of outer mitochondrial membrane 7 [Source:HGNC Symbol;Acc:HGNC:21648]
EIF4B	cluster3	0.622052	eukaryotic translation initiation factor 4B [Source:HGNC Symbol;Acc:HGNC:3285]
APEX1	cluster3	0.60695	apurinic/apyrimidinic endodeoxyribonuclease 1 [Source:HGNC Symbol;Acc:HGNC:587]
EIF3D	cluster3	0.551938	eukaryotic translation initiation factor 3 subunit D [Source:HGNC Symbol;Acc:HGNC:3278]
COX4I1	cluster3	0.147916	cytochrome c oxidase subunit 4I1 [Source:HGNC Symbol;Acc:HGNC:2265]
EIF3K	cluster3	0.388331	eukaryotic translation initiation factor 3 subunit K [Source:HGNC Symbol;Acc:HGNC:24656]
SELENOF	cluster3	0.407373	selenoprotein F [Source:HGNC Symbol;Acc:HGNC:17705]
SET	cluster3	0.395158	SET nuclear proto-oncogene [Source:HGNC Symbol;Acc:HGNC:10760]
ZMAT2	cluster3	0.535993	zinc finger matrin-type 2 [Source:HGNC Symbol;Acc:HGNC:26433]
CEBPB	cluster3	0.522192	CCAAT enhancer binding protein beta [Source:HGNC Symbol;Acc:HGNC:1834]
PSMB6	cluster3	0.490204	proteasome 20S subunit beta 6 [Source:HGNC Symbol;Acc:HGNC:9543]
PSMD8	cluster3	0.200772	proteasome 26S subunit, non-ATPase 8 [Source:HGNC Symbol;Acc:HGNC:9566]
DGCR6L	cluster3	0.20461	DiGeorge syndrome critical region gene 6 like [Source:HGNC Symbol;Acc:HGNC:18551]
HAX1	cluster3	0.331576	HCLS1 associated protein X-1 [Source:HGNC Symbol;Acc:HGNC:16915]
DCAF8	cluster3	0.693658	DDB1 and CUL4 associated factor 8 [Source:HGNC Symbol;Acc:HGNC:24891]
MRFAP1L1	cluster3	0.55321	Morf4 family associated protein 1 like 1 [Source:HGNC Symbol;Acc:HGNC:28796]
NDUFAB1	cluster3	0.0471446	NADH:ubiquinone oxidoreductase subunit AB1 [Source:HGNC Symbol;Acc:HGNC:7694]
TIMM23	cluster3	0.0362808	translocase of inner mitochondrial membrane 23 [Source:HGNC Symbol;Acc:HGNC:17312]
MPC1	cluster3	0.166692	mitochondrial pyruvate carrier 1 [Source:HGNC Symbol;Acc:HGNC:21606]
BET1L	cluster3	0.468177	Bet1 golgi vesicular membrane trafficking protein like [Source:HGNC Symbol;Acc:HGNC:19348]
PAF1	cluster3	0.528983	PAF1 homolog, Paf1/RNA polymerase II complex component [Source:HGNC Symbol;Acc:HGNC:25459]
SUPT5H	cluster3	0.497219	SPT5 homolog, DSIF elongation factor subunit [Source:HGNC Symbol;Acc:HGNC:11469]
KIAA2013	cluster3	0.344714	KIAA2013 [Source:HGNC Symbol;Acc:HGNC:28513]
GNL3	cluster3	0.510486	G protein nucleolar 3 [Source:HGNC Symbol;Acc:HGNC:29931]
VAMP8	cluster3	-0.0254906	vesicle associated membrane protein 8 [Source:HGNC Symbol;Acc:HGNC:12647]
ESYT1	cluster3	0.554086	extended synaptotagmin 1 [Source:HGNC Symbol;Acc:HGNC:29534]
MYC	cluster3	0.433371	MYC proto-oncogene, bHLH transcription factor [Source:HGNC Symbol;Acc:HGNC:7553]
